# An updated end-to-end ecosystem model of the Northern California Current reflecting ecosystem changes due to recent marine heat waves

**DOI:** 10.1101/2022.12.28.522165

**Authors:** Dylan G.E. Gomes, James J. Ruzicka, Lisa G. Crozier, David D. Huff, Elizabeth M. Phillips, Pierre-Yves Hernvann, Cheryl A. Morgan, Richard D. Brodeur, Jen E. Zamon, Elizabeth A. Daly, Joseph. J. Bizzarro, Jennifer L. Fisher, Toby D. Auth

## Abstract

The Northern California Current is a highly productive marine upwelling ecosystem that is economically and ecologically important. It is home to both commercially harvested species and those that are federally listed under the U.S. Endangered Species Act. Recently, there has been a global shift from single-species fisheries management to ecosystem-based fisheries management, which acknowledges that more complex dynamics can reverberate through a food web. Here, we have integrated new research into an end-to-end ecosystem model (i.e., physics to fisheries) using data from long-term ocean surveys, phytoplankton satellite imagery paired with a vertically generalized production model, a recently assembled diet database, fishery catch information, species distribution models, and existing literature. This spatially-explicit model includes 90 living and detrital functional groups ranging from phytoplankton, krill, and forage fish to salmon, seabirds, and marine mammals, and nine fisheries that occur off the coast of Washington, Oregon, and Northern California. This model was updated from previous regional models to account for more recent changes in the Northern California Current (e.g., increases in market squid and some gelatinous zooplankton such as pyrosomes and salps), to expand the previous domain to increase the spatial resolution, to include data from previously unincorporated surveys, and to add improved characterization of endangered species, such as Chinook salmon (*Oncorhynchus tshawytscha*) and southern resident killer whales (*Orcinus orca*). Our model is mass-balanced, ecologically plausible, without extinctions, and stable over 150-year simulations. Ammonium and nitrate availability, total primary production rates, and model-derived phytoplankton time series are within realistic ranges. As we move towards holistic ecosystem-based fisheries management, we must continue to openly and collaboratively integrate our disparate datasets and collective knowledge to solve the intricate problems we face. As a tool for future research, we provide the data and code to use our ecosystem model.
