## Supplementary material for "An updated end-to-end ecosystem model of the Northern California Current reflecting ecosystem changes due to recent marine heat waves": Table S1

Group	Biomass source	Biomass years	Diet source	Diet years	Notes
large phytoplankton	Robert O'Malley; NH_Line	2014-2021; April - Sept	NA	NA	Robert O'Malley's satelline image and vertically-integrated models () were used to calculate phytoplankton biomass density, and this was broken out into large and small phytoplankton based on the Newport Hydrographic Line data; Phytoplankton do not consume other groups so no diets needed
small phytoplankton	Robert O'Malley; NH_Line	2014-2021; April - Sept	NA	NA	Robert O'Malley's satelline image and vertically-integrated models () were used to calculate phytoplankton biomass density, and this was broken out into large and small phytoplankton based on the Newport Hydrographic Line data; Phytoplankton do not consume other groups so no diets needed
micro-zooplankton	model estimated	model estimated	Ruzicka et al. 2012	pre-2012	diets from Ruzicka et al. 2012 are classified as years prior to 2012 (pre-2012), as dates for individual references are not readily available
copepods (large >= 0.025mg C)	JSOES Zooplankton	2014 - 2021	Ruzicka et al. 2012	pre-2012	diets from Ruzicka et al. 2012 are classified as years prior to 2012 (pre-2012), as dates for individual references are not readily available
copepods (small < 0.025mg C)	JSOES Zooplankton	2014 - 2021	Ruzicka et al. 2012	pre-2012	diets from Ruzicka et al. 2012 are classified as years prior to 2012 (pre-2012), as dates for individual references are not readily available
small invertebrate larvae	JSOES Zooplankton; NH_Line	2014 - 2021; 2014 - 2020	Ruzicka et al. 2012	pre-2012	Rows with >1 biomass sources were averaged within spatial subdomains
pteropods	JSOES Zooplankton	2014 - 2021	Ruzicka et al. 2012	pre-2012	diets from Ruzicka et al. 2012 are classified as years prior to 2012 (pre-2012), as dates for individual references are not readily available
pelagic amphipods	JSOES Zooplankton; PreRecruit	2014 - 2021; 2014 - 2019	Ruzicka et al. 2012	pre-2012	Rows with >1 biomass sources were averaged within spatial subdomains
pelagic shrimp (Sergestidae Panaeidae)	PreRecruit	2014 - 2019	Ruzicka et al. 2012	pre-2012	diets from Ruzicka et al. 2012 are classified as years prior to 2012 (pre-2012), as dates for individual references are not readily available
Other macro-zooplankton	JSOES_Zooplankton; PreRecruit	2014 - 2021; 2014 - 2019	Ruzicka et al. 2012	pre-2012	Rows with >1 biomass sources were averaged within spatial subdomains
Small jellyfish (net-feeders)	JSOES_Zooplankton; PreRecruit	2014 - 2021; 2014 - 2019	Ruzicka et al. 2012	pre-2012	Rows with >1 biomass sources were averaged within spatial subdomains
Small jellyfish (carnivores)	JSOES_Zooplankton; PreRecruit	2014 - 2021; 2014 - 2019	Ruzicka et al. 2012	pre-2012	Rows with >1 biomass sources were averaged within spatial subdomains
Large jellyfish	JSOES; PreRecruit	2014 - 2019; 2014 - 2021	Ruzicka et al. 2012	pre-2012	Rows with >1 biomass sources were averaged within spatial subdomains
pyrosomes	PreRecruit	2017 - 2018	Thompson et al. 2021	2018	Thompson, A. W., Ward, A. C., Sweeney, C. P., & Sutherland, K. R. (2021). Host-specific symbioses and the microbial prey of a pelagic tunicate (Pyrosoma atlanticum). ISME Communications, 1(1), 11.;
E. pacifica (adult & juveniles)	Hake	2015 - 2019 (odd years)	Ruzicka et al. 2012	pre-2012	diets from Ruzicka et al. 2012 are classified as years prior to 2012 (pre-2012), as dates for individual references are not readily available
T. spinifera (adult & juveniles)	Hake	2015 - 2019 (odd years)	Ruzicka et al. 2012	pre-2012	diets from Ruzicka et al. 2012 are classified as years prior to 2012 (pre-2012), as dates for individual references are not readily available
small cephalopod aggregate	model estimated	model estimated	https://oceanview.pfeg.noaa.gov/cctd/ & Ruzicka et al. 2012	2000, 2002; pre-2012	For diets: First numbers from CCTD (see Reproducibility\DietWork\Diet_Database\SpeciesByYear_Colored.xlsx); second from Ruzicka et al. 2012
cephalopod humboldt	Ruzicka et al. 2012	Ruzicka et al. 2012	Ruzicka et al. 2012	pre-2012	diets from Ruzicka et al. 2012 are classified as years prior to 2012 (pre-2012), as dates for individual references are not readily available
smelt aggregate	JSOES	Ruzicka et al. 2012	Ruzicka et al. 2012	pre-2012	diets from Ruzicka et al. 2012 are classified as years prior to 2012 (pre-2012), as dates for individual references are not readily available
shad	model estimated	model estimated	Ruzicka et al. 2012	pre-2012	diets from Ruzicka et al. 2012 are classified as years prior to 2012 (pre-2012), as dates for individual references are not readily available
sardine	CPS	2015 - 2019	https://oceanview.pfeg.noaa.gov/cctd/ & Ruzicka et al. 2012	2000, 2002, 2011-2012, 2015-2016; pre-2012	For diets: First numbers from CCTD (see Reproducibility\DietWork\Diet_Database\SpeciesByYear_Colored.xlsx); second from Ruzicka et al. 2012
herring	CPS	2015 - 2019	https://oceanview.pfeg.noaa.gov/cctd/ & Ruzicka et al. 2012	2002, 2011-2012, 2015-2016; pre-2012	For diets: First numbers from CCTD (see Reproducibility\DietWork\Diet_Database\SpeciesByYear_Colored.xlsx); second from Ruzicka et al. 2012
anchovy	CPS	2015 - 2019	https://oceanview.pfeg.noaa.gov/cctd/ & Ruzicka et al. 2012	2011-2012, 2015-2016; pre-2012	For diets: First numbers from CCTD (see Reproducibility\DietWork\Diet_Database\SpeciesByYear_Colored.xlsx); second from Ruzicka et al. 2012
saury	JSOES	Ruzicka et al. 2012	https://oceanview.pfeg.noaa.gov/cctd/ & Ruzicka et al. 2012	2002; pre-2012	For diets: First numbers from CCTD (see Reproducibility\DietWork\Diet_Database\SpeciesByYear_Colored.xlsx); second from Ruzicka et al. 2012
coho yearling	JSOES	2014 - 2019	https://oceanview.pfeg.noaa.gov/cctd/	1998-2019	For diets see Reproducibility/DietWork/Diet/Database/Salmon
Chinook yearling Sp	JSOES	2014 - 2019	https://oceanview.pfeg.noaa.gov/cctd/	1998-2019	For diets see Reproducibility/DietWork/Diet/Database/Salmon
Chinook yearling Fa	JSOES	2014 - 2019	https://oceanview.pfeg.noaa.gov/cctd/	1998-2019	For diets see Reproducibility/DietWork/Diet/Database/Salmon
Chinook subyearling Fa early	JSOES	2014 - 2019	https://oceanview.pfeg.noaa.gov/cctd/	1998-2019	For diets see Reproducibility/DietWork/Diet/Database/Salmon
Chinook subyearling Fa late	JSOES	2014 - 2019	https://oceanview.pfeg.noaa.gov/cctd/	1998-2019	For diets see Reproducibility/DietWork/Diet/Database/Salmon
other Chinook yearling	JSOES	2014 - 2019	https://oceanview.pfeg.noaa.gov/cctd/	1998-2019	For diets see Reproducibility/DietWork/Diet/Database/Salmon
other Chinook subyearling	JSOES	2014 - 2019	https://oceanview.pfeg.noaa.gov/cctd/	1998-2019	For diets see Reproducibility/DietWork/Diet/Database/Salmon
other juvenile salmon	JSOES	2014 - 2019	https://oceanview.pfeg.noaa.gov/cctd/	1998-2019	For diets see Reproducibility/DietWork/Diet/Database/Salmon
mesopelagic fish aggregate	Groundfish	2014 - 2019	Ruzicka et al. 2012	pre-2012	diets from Ruzicka et al. 2012 are classified as years prior to 2012 (pre-2012), as dates for individual references are not readily available
planktivorous rockfish	Groundfish	2014 - 2019	Ruzicka et al. 2012	pre-2012	diets from Ruzicka et al. 2012 are classified as years prior to 2012 (pre-2012), as dates for individual references are not readily available
coho	JSOES	2014 - 2019	Ruzicka et al. 2012	pre-2012	diets from Ruzicka et al. 2012 are classified as years prior to 2012 (pre-2012), as dates for individual references are not readily available
Chinook	JSOES	2014 - 2019	Ruzicka et al. 2012	pre-2012	diets from Ruzicka et al. 2012 are classified as years prior to 2012 (pre-2012), as dates for individual references are not readily available
other salmon aggregate	JSOES	2014 - 2019	Ruzicka et al. 2012	pre-2012	diets from Ruzicka et al. 2012 are classified as years prior to 2012 (pre-2012), as dates for individual references are not readily available
shark aggregate	Groundfish; JSOES	2014 - 2019	https://oceanview.pfeg.noaa.gov/cctd/ & Ruzicka et al. 2012	1998-2014; pre-2012	Rows with >1 biomass sources were averaged within spatial subdomains; For diets: First numbers from CCTD (see Reproducibility\DietWork\Diet_Database\SpeciesByYear_Colored.xlsx); second from Ruzicka et al. 2012
jack mackerel	CPS	2015 - 2019	https://oceanview.pfeg.noaa.gov/cctd/ & Ruzicka et al. 2012	2001-2007, 2010, 2015-2016; pre-2012	For diets: First numbers from CCTD (see Reproducibility\DietWork\Diet_Database\SpeciesByYear_Colored.xlsx); second from Ruzicka et al. 2012
Pacific mackerel	CPS	2015 - 2019	https://oceanview.pfeg.noaa.gov/cctd/ & Ruzicka et al. 2012	2001-2007, 2011; pre-2012	For diets: First numbers from CCTD (see Reproducibility\DietWork\Diet_Database\SpeciesByYear_Colored.xlsx); second from Ruzicka et al. 2012
piscivorous rockfish	Groundfish	2014 - 2019	Ruzicka et al. 2012	pre-2012	diets from Ruzicka et al. 2012 are classified as years prior to 2012 (pre-2012), as dates for individual references are not readily available
dogfish aggregate	Groundfish	2014 - 2019	Brodeur et al. 2009, Ruzicka et al. 2012, https://oceanview.pfeg.noaa.gov/cctd/	1977-2004; pre-2012; 1998-2008	For diets: First numbers from CCTD (see Reproducibility\DietWork\Diet_Database\SpeciesByYear_Colored.xlsx); second from Ruzicka et al. 2012
hake	Hake; PreRecruit for juveniles	2015 - 2019 (odd years)	Ruzicka et al. 2012	pre-2012	Biomass: The hake dataset provides data on adult hake. The PreRecruit supplied data on juvenile hake. We combined (summed) the biomass values here)
tuna aggregate	Ruzicka et al. 2012	Ruzicka et al. 2012	Ruzicka et al. 2012	pre-2012	diets from Ruzicka et al. 2012 are classified as years prior to 2012 (pre-2012), as dates for individual references are not readily available
sablefish	Groundfish	2014 - 2019	https://oceanview.pfeg.noaa.gov/cctd/ & Ruzicka et al. 2012 & unpublished WCGBTS data	1988-1992, 1995, 2000, 2002, 2011; pre-2012; 2014-2019	see supplement: Reproducibility/DietWork/Pyrosomes
Hexagrammidae (lingcod greenling)	Groundfish	2014 - 2019	https://oceanview.pfeg.noaa.gov/cctd/ & Ruzicka et al. 2012 & unpublished WCGBTS data	1977-1985, 2016-2017; pre-2012; 2014-2019	see supplement: Reproducibility/DietWork/Pyrosomes
flatfish (water-column feeders)	Groundfish	2014 - 2019	Ruzicka et al. 2012 & unpublished WCGBTS data	pre-2012; 2014-2018	see supplement: Reproducibility/DietWork/Pyrosomes
skates & rays	Groundfish	2014 - 2019	Ruzicka et al. 2012	pre-2012	diets from Ruzicka et al. 2012 are classified as years prior to 2012 (pre-2012), as dates for individual references are not readily available
misc. small benthic fishes	Groundfish	2014 - 2019	Ruzicka et al. 2012	pre-2012	diets from Ruzicka et al. 2012 are classified as years prior to 2012 (pre-2012), as dates for individual references are not readily available
benthivorous rockfish	Groundfish	2014 - 2019	Ruzicka et al. 2012	pre-2012	diets from Ruzicka et al. 2012 are classified as years prior to 2012 (pre-2012), as dates for individual references are not readily available
Gadidae (cod haddock pollock)	Groundfish	2014 - 2019	Ruzicka et al. 2012	pre-2012	diets from Ruzicka et al. 2012 are classified as years prior to 2012 (pre-2012), as dates for individual references are not readily available
flatfish (benthic feeders)	Groundfish	2014 - 2019	Ruzicka et al. 2012	pre-2012	diets from Ruzicka et al. 2012 are classified as years prior to 2012 (pre-2012), as dates for individual references are not readily available
flatfish (small)	Groundfish	2014 - 2019	Ruzicka et al. 2012 & unpublished WCGBTS data	pre-2012; 2014, 2017, 2018	see supplement: Reproducibility/DietWork/Pyrosomes
grenadier	Groundfish	2014 - 2019	Ruzicka et al. 2012	pre-2012	diets from Ruzicka et al. 2012 are classified as years prior to 2012 (pre-2012), as dates for individual references are not readily available
juvenile rockfish	PreRecruit	2014 - 2019	Ruzicka et al. 2012	pre-2012	diets from Ruzicka et al. 2012 are classified as years prior to 2012 (pre-2012), as dates for individual references are not readily available
juvenile fish (other)	PreRecruit	2014 - 2019	Ruzicka et al. 2012	pre-2012	no juvenile hake here; see hake group above
juvenile fish (chondrichthys)	model estimated	model estimated	Ruzicka et al. 2012	pre-2012	diets from Ruzicka et al. 2012 are classified as years prior to 2012 (pre-2012), as dates for individual references are not readily available
infauna	Ruzicka et al. 2012	Ruzicka et al. 2012	Ruzicka et al. 2012	pre-2012	diets from Ruzicka et al. 2012 are classified as years prior to 2012 (pre-2012), as dates for individual references are not readily available
Pandalus spp.	PreRecruit	2014 - 2019	Ruzicka et al. 2012	pre-2012	diets from Ruzicka et al. 2012 are classified as years prior to 2012 (pre-2012), as dates for individual references are not readily available
other epibenthic shrimp (Caridea)	model estimated	model estimated	Ruzicka et al. 2012	pre-2012	diets from Ruzicka et al. 2012 are classified as years prior to 2012 (pre-2012), as dates for individual references are not readily available
mysids	model estimated	model estimated	Ruzicka et al. 2012	pre-2012	diets from Ruzicka et al. 2012 are classified as years prior to 2012 (pre-2012), as dates for individual references are not readily available
echinoderms	model estimated	model estimated	Ruzicka et al. 2012	pre-2012	diets from Ruzicka et al. 2012 are classified as years prior to 2012 (pre-2012), as dates for individual references are not readily available
benthic amphipods isopods and cumaceans	model estimated	model estimated	Ruzicka et al. 2012	pre-2012	diets from Ruzicka et al. 2012 are classified as years prior to 2012 (pre-2012), as dates for individual references are not readily available
bivalves	model estimated	model estimated	Ruzicka et al. 2012	pre-2012	diets from Ruzicka et al. 2012 are classified as years prior to 2012 (pre-2012), as dates for individual references are not readily available
misc. epifauna (suspension feeders)	model estimated	model estimated	Ruzicka et al. 2012	pre-2012	diets from Ruzicka et al. 2012 are classified as years prior to 2012 (pre-2012), as dates for individual references are not readily available
Dungeness crab	Groundfish	2014 - 2019	Ruzicka et al. 2012	pre-2012	diets from Ruzicka et al. 2012 are classified as years prior to 2012 (pre-2012), as dates for individual references are not readily available
Tanner crab	Groundfish	2014 - 2019	Ruzicka et al. 2012	pre-2012	diets from Ruzicka et al. 2012 are classified as years prior to 2012 (pre-2012), as dates for individual references are not readily available
misc. epifauna (carnivorous)	model estimated	model estimated	Ruzicka et al. 2012	pre-2012	diets from Ruzicka et al. 2012 are classified as years prior to 2012 (pre-2012), as dates for individual references are not readily available
sooty shearwaters	JSOES Seabirds	2015 - 2019	Ruzicka et al. 2012	pre-2012	diets from Ruzicka et al. 2012 are classified as years prior to 2012 (pre-2012), as dates for individual references are not readily available
common murre	JSOES Seabirds	2015 - 2019	Ruzicka et al. 2012	pre-2012	diets from Ruzicka et al. 2012 are classified as years prior to 2012 (pre-2012), as dates for individual references are not readily available
gulls & terns	JSOES Seabirds	2015 - 2019	Ruzicka et al. 2012	pre-2012	diets from Ruzicka et al. 2012 are classified as years prior to 2012 (pre-2012), as dates for individual references are not readily available
alcids	JSOES Seabirds	2015 - 2019	Ruzicka et al. 2012	pre-2012	diets from Ruzicka et al. 2012 are classified as years prior to 2012 (pre-2012), as dates for individual references are not readily available
large pelagic seabirds	JSOES Seabirds	2015 - 2019	Ruzicka et al. 2012	pre-2012	diets from Ruzicka et al. 2012 are classified as years prior to 2012 (pre-2012), as dates for individual references are not readily available
other pelagic seabirds	JSOES Seabirds	2015 - 2019	Ruzicka et al. 2012	pre-2012	diets from Ruzicka et al. 2012 are classified as years prior to 2012 (pre-2012), as dates for individual references are not readily available
coastal seabirds (divers)	JSOES Seabirds	2015 - 2019	Ruzicka et al. 2012	pre-2012	diets from Ruzicka et al. 2012 are classified as years prior to 2012 (pre-2012), as dates for individual references are not readily available
storm-petrels	JSOES Seabirds	2015 - 2019	Ruzicka et al. 2012	pre-2012	diets from Ruzicka et al. 2012 are classified as years prior to 2012 (pre-2012), as dates for individual references are not readily available
gray whales	Caretta et al. 2009	Ruzicka et al. 2012	Ruzicka et al. 2012	pre-2012	For biomass: Used values from Ruzicka et al. 2012, which were a calculation based on Caretta et al. 2009
baleen whales	Caretta et al. 2009	Ruzicka et al. 2012	Ruzicka et al. 2012	pre-2012	For biomass: Used values from Ruzicka et al. 2012, which were a calculation based on Caretta et al. 2009
small pinnipeds	Caretta et al. 2009	Ruzicka et al. 2012	Riemer & Brown, 1996, Wright et al. 2007, https://oceanview.pfeg.noaa.gov/cctd/	1995; 2002; 1994-2002, 2011	For biomass: Used values from Ruzicka et al. 2012, which were a calculation based on Caretta et al. 2009; For diets, see Reproducibility/DietWork/MarineMammals/MarineMammalDietNotes.csv
sea lions	Caretta et al. 2009	Ruzicka et al. 2012	Riemer & Brown 1996, Akmajian et al. 2017, Riemer et al. 2011	1986-1995; 2011-2013; 1986-2007	For biomass: Used values from Ruzicka et al. 2012, which were a calculation based on Caretta et al. 2009; For diets, see Reproducibility/DietWork/MarineMammals/MarineMammalDietNotes.csv
N elephant seals	Caretta et al. 2009	Ruzicka et al. 2012	Antonelis et al., 1994, Ruzicka et al. 2012	1984-1990; pre-2012	For biomass: Used values from Ruzicka et al. 2012, which were a calculation based on Caretta et al. 2009; For diets, see Reproducibility/DietWork/MarineMammals/MarineMammalDietNotes.csv
small toothed whales	Caretta et al. 2009	Ruzicka et al. 2012	Ruzicka et al. 2012	pre-2012	For biomass: Used values from Ruzicka et al. 2012, which were a calculation based on Caretta et al. 2009
large toothed whales	Caretta et al. 2009	Ruzicka et al. 2012	Ruzicka et al. 2012	pre-2012	For biomass: Used values from Ruzicka et al. 2012, which were a calculation based on Caretta et al. 2009
other killer whales	Caretta et al. 2021	2019	Ruzicka et al. 2012	pre-2012	diets from Ruzicka et al. 2012 are classified as years prior to 2012 (pre-2012), as dates for individual references are not readily available
Southern resident killer whales	Caretta et al. 2021	2019	Hanson et al., 2021	2004-2017	For diets, see Reproducibility/DietWork/MarineMammals/MarineMammalDietNotes.csv
invertebrate eggs	JSOES Zooplankton; NH_Line	2014 - 2021; 2014 - 2020	NA	NA	Rows with >1 biomass sources were averaged within spatial subdomains
fish eggs	JSOES_Zooplankton	2014 - 2021	NA	NA
pelagic detritus	Ruzicka et al. 2012	Ruzicka et al. 2012	NA	NA
fishery offal	Ruzicka et al. 2012	Ruzicka et al. 2012	NA	NA
benthic detritus	Ruzicka et al. 2012	Ruzicka et al. 2012	NA	NA
dredge	NA	NA	PacFIN	2014 - 2021; Ruzicka et al. 2012*	Fisheries landings aren't quite biomass values or a part of the diet matrix, yet we put the source here in the diet matrix column for simplicity; Many groups were updated with 2014-2021 PacFIN data. Some were borrowed from Ruzicka et al. 2012 -- see main text of manuscript for description of which groups were updated here
Hook & line	NA	NA	PacFIN	2014 - 2021; Ruzicka et al. 2012*	Fisheries landings aren't quite biomass values or a part of the diet matrix, yet we put the source here in the diet matrix column for simplicity; Many groups were updated with 2014-2021 PacFIN data. Some were borrowed from Ruzicka et al. 2012 -- see main text of manuscript for description of which groups were updated here
Other gear	NA	NA	PacFIN	2014 - 2021; Ruzicka et al. 2012*	Fisheries landings aren't quite biomass values or a part of the diet matrix, yet we put the source here in the diet matrix column for simplicity; Many groups were updated with 2014-2021 PacFIN data. Some were borrowed from Ruzicka et al. 2012 -- see main text of manuscript for description of which groups were updated here
Net	NA	NA	PacFIN	2014 - 2021; Ruzicka et al. 2012*	Fisheries landings aren't quite biomass values or a part of the diet matrix, yet we put the source here in the diet matrix column for simplicity; Many groups were updated with 2014-2021 PacFIN data. Some were borrowed from Ruzicka et al. 2012 -- see main text of manuscript for description of which groups were updated here
pot & trap	NA	NA	PacFIN	2014 - 2021; Ruzicka et al. 2012*	Fisheries landings aren't quite biomass values or a part of the diet matrix, yet we put the source here in the diet matrix column for simplicity; Many groups were updated with 2014-2021 PacFIN data. Some were borrowed from Ruzicka et al. 2012 -- see main text of manuscript for description of which groups were updated here
Trolling	NA	NA	PacFIN	2014 - 2021; Ruzicka et al. 2012*	Fisheries landings aren't quite biomass values or a part of the diet matrix, yet we put the source here in the diet matrix column for simplicity; Many groups were updated with 2014-2021 PacFIN data. Some were borrowed from Ruzicka et al. 2012 -- see main text of manuscript for description of which groups were updated here
Trawl (non-shrimp)	NA	NA	PacFIN	2014 - 2021; Ruzicka et al. 2012*	Fisheries landings aren't quite biomass values or a part of the diet matrix, yet we put the source here in the diet matrix column for simplicity; Many groups were updated with 2014-2021 PacFIN data. Some were borrowed from Ruzicka et al. 2012 -- see main text of manuscript for description of which groups were updated here
Shrimp trawls	NA	NA	PacFIN	2014 - 2021; Ruzicka et al. 2012*	Fisheries landings aren't quite biomass values or a part of the diet matrix, yet we put the source here in the diet matrix column for simplicity; Many groups were updated with 2014-2021 PacFIN data. Some were borrowed from Ruzicka et al. 2012 -- see main text of manuscript for description of which groups were updated here
recreational fishery	NA	NA	RecFIN	Ruzicka et al. 2012	Fisheries landings aren't quite biomass values or a part of the diet matrix, yet we put the source here in the diet matrix column for simplicity
