## Supplementary material for "An updated end-to-end ecosystem model of the Northern California Current reflecting ecosystem changes due to recent marine heat waves": Table S3

	BA	EM	DetritusFate_feces		DetritusFate_senescence		ExcretionFate		RetentionScaler
			surface	sub-surface	surface	sub-surface	surface	sub-surface	( 0 = more advection <--> less advection =1)
NO3	0	0	0	0	0	0	0	0	0
pelagic NH4	0	0	0	0	0	0	0	0	0
benthic NH4	0	0	0	0	0	0	0	0	0
P1: large phytoplankton	0	0	0	0	0	1	1	0	0
P2: small phytoplankton	0	0	0	0	1	0	1	0	0
MZ: micro-zooplankton	0	0	1	0	1	0	1	0	0
Z1ai: copepods (large >= 0.025mg C)	0	0	0	1	0	1	0.5	0.5	0.25
Z1aii: copepods (small < 0.025mg C)	0	0	0	1	0	1	0.5	0.5	0.25
Z1b: small invertebrate larvae	0	0	0	1	0	1	0.5	0.5	0.25
Z1d: pteropods	0	0	0	1	0	1	0.5	0.5	0.25
Z2a: pelagic amphipods	0	0	0	1	0	1	0.5	0.5	0.5
Z2b: pelagic shrimp (Sergestidae Panaeidae)	0	0	0	1	0	1	0.5	0.5	1
Z2c: other macro-zooplankton	0	0	0	1	0	1	0.5	0.5	1
Z2g: small jellyfish (net-feeders)	0	0	0.5	0.5	0.5	0.5	0.5	0.5	0
Z2e: small jellyfish (carnivores)	0	0	0	1	0	1	0.5	0.5	0
Z2f: large jellyfish	0	0	0	1	0	1	0.5	0.5	0
Z2g: pyrosomes	0	0	0	1	0	1	0.5	0.5	0
Z3a: E. pacifica (adult & juveniles)	0	0	0	1	0	1	0.5	0.5	1
Z3b: T. spinifera (adult & juveniles)	0	0	0	1	0	1	0.5	0.5	1
Ca: small cephalopod aggregate	0	0	0	1	0	1	0.5	0.5	1
Cb: cephalopod humboldt	0	0	0	1	0	1	0.5	0.5	1
PlnkF1a: smelt aggregate	0	0	0	1	0	1	1	0	1
PlnkF1b: shad	0	0	0	1	0	1	1	0	1
PlnkF1c: sardine	0	0	0	1	0	1	1	0	1
PlnkF1d: herring	0	0	0	1	0	1	1	0	1
PlnkF1e: anchovy	0	0	0	1	0	1	1	0	1
PlnkF1f: saury	0	0	0	1	0	1	1	0	1
PlnkF2a: coho yearling	0	0	0	1	0	1	1	0	1
PlnkF2bi: Chinook yearling Sp	0	0	0	1	0	1	1	0	1
PlnkF2bii: Chinook yearling Fa	0	0	0	1	0	1	1	0	1
PlnkF2biii: Chinook subyearling Fa early	0	0	0	1	0	1	1	0	1
PlnkF2biv: Chinook subyearling Fa late	0	0	0	1	0	1	1	0	1
PlnkF2bv: other Chinook yearling	0	0	0	1	0	1	1	0	1
PlnkF2bvi: other Chinook subyearling	0	0	0	1	0	1	1	0	1
PlnkF2c: other juvenile salmon	0	0	0	1	0	1	1	0	1
PlnkF3: mesopelagic fish aggregate	0	0	0	1	0	1	0.25	0.75	1
PlnkF4: planktivorous rockfish	0	0	0	1	0	1	1	0	1
PiscF1a: coho	0	0	0	1	0	1	1	0	1
PiscF1b: Chinook	0	0	0	1	0	1	1	0	1
PiscF1c: other salmon aggregate	0	0	0	1	0	1	1	0	1
PiscF2: shark aggregate	0	0	0	1	0	1	1	0	1
PiscF3a: jack mackerel	0	0	0	1	0	1	1	0	1
PiscF3b: Pacific mackerel	0	0	0	1	0	1	1	0	1
PiscF4: piscivorous rockfish	0	0	0	1	0	1	1	0	1
PiscF5: dogfish aggregate	0	0	0	1	0	1	0.5	0.5	1
PiscF6: hake	0	0	0	1	0	1	0.5	0.5	1
PiscF10: tuna aggregate	0	0	0	1	0	1	1	0	1
PiscF7: sablefish	0	0	0	1	0	1	0.75	0.25	1
PiscF8: Hexagrammidae (lingcod greenling)	0	0	0	1	0	1	0.75	0.25	1
PiscF9: flatfish (water-column feeders)	0	0	0	1	0	1	0.5	0.5	1
BnthF1: skates & rays	0	0	0	1	0	1	0.25	0.75	1
BnthF2: misc. small benthic fishes	0	0	0	1	0	1	0.25	0.75	1
BnthF3: benthivorous rockfish	0	0	0	1	0	1	0.25	0.75	1
BnthF4: Gadidae (cod haddock pollock)	0	0	0	1	0	1	0.25	0.75	1
BnthF5: flatfish (benthic feeders)	0	0	0	1	0	1	0.25	0.75	1
BnthF6: flatfish (small)	0	0	0	1	0	1	0.25	0.75	1
BnthF7: grenadier	0	0	0	1	0	1	0.25	0.75	1
JuvF1: juvenile rockfish	0	0	0	1	0	1	1	0	1
JuvF2: juvenile fish (other)	0	0	0	1	0	1	1	0	1
JuvF3: juvenile fish (chondrichthys)	0	0	0	1	0	1	0.25	0.75	1
DepB1: infauna	0	0	0	1	0	1	0	1	1
DepB2a: Pandalus spp.	0	0	0	1	0	1	0	1	1
DepB2b: other epibenthic shrimp (Caridea)	0	0	0	1	0	1	0	1	1
DepB3: mysids	0	0	0	1	0	1	0	1	1
DepB4: echinoderms	0	0	0	1	0	1	0	1	1
DepB5: benthic amphipods isopods and cumaceans	0	0	0	1	0	1	0	1	1
SspB2: bivalves	0	0	0	1	0	1	0	1	1
SspB3: misc. epifauna (suspension feeders)	0	0	0	1	0	1	0	1	1
CrnB1: Dungeness crab	0	0	0	1	0	1	0	1	1
CrnB2: Tanner crab	0	0	0	1	0	1	0	1	1
CrnB3: misc. epifauna (carnivorous)	0	0	0	1	0	1	0	1	1
SB1: sooty shearwaters	0	0	0	1	0	1	1	0	1
SB2: common murre	0	0	0	1	0	1	1	0	1
SB3: gulls & terns	0	0	0	1	0	1	1	0	1
SB4: alcids	0	0	0	1	0	1	1	0	1
SB5: large pelagic seabirds	0	0	0	1	0	1	1	0	1
SB6: other pelagic seabirds	0	0	0	1	0	1	1	0	1
SB7: coastal seabirds (divers)	0	0	0	1	0	1	1	0	1
SB8: storm-petrels	0	0	0	1	0	1	1	0	1
PlnkMM1: gray whales	0	0	1	0	0	1	1	0	1
PlnkMM2: baleen whales	0	0	0	1	0	1	1	0	1
PiscMM1: small pinnipeds	0	0	0	1	0	1	1	0	1
PiscMM2a: sea lions	0	0	0	1	0	1	1	0	1
PiscMM2b: N elephant seals	0	0	0	1	0	1	1	0	1
PiscMM3: small toothed whales	0	0	1	0	0	1	1	0	1
PiscMM4: large toothed whales	0	0	1	0	0	1	1	0	1
PiscMM5a: other killer whales	0	0	1	0	0	1	1	0	1
PiscMM5b: Southern resident killer whales	0	0	1	0	0	1	1	0	1
Z1c: invertebrate eggs	0	0	0	1	0	1	1	0	0
Z2d: fish eggs	0	0	0	1	0	1	1	0	0
D1: pelagic detritus	0	0	0	1	0	1	1	0	0
D2: fishery offal	0	0	0	1	0	1	0	1	1
D3: benthic detritus	0	0	0	1	0	1	0	1	1
Fishery1: dredge	0	0	0	1	0	0	0	0	1
Fishery2: Hook & line	0	0	0	1	0	0	0	0	1
Fishery3: Other gear	0	0	0	1	0	0	0	0	1
Fishery4: Net	0	0	0	1	0	0	0	0	1
Fishery5: pot & trap	0	0	0	1	0	0	0	0	1
Fishery6: Trolling	0	0	0	1	0	0	0	0	1
Fishery7: Trawl (non-shrimp)	0	0	0	1	0	0	0	0	1
Fishery8: Shrimp trawls	0	0	0	1	0	0	0	0	1
FshryR1: recreational fishery	0	0	0	1	0	0	0	0	1
