## Supplementary material for "An updated end-to-end ecosystem model of the Northern California Current reflecting ecosystem changes due to recent marine heat waves": Table S4

Group	Source	Fishery1: dredge	Fishery2: Hook & line	Fishery3: Other gear	Fishery4: Net	Fishery5: pot & trap	Fishery6: Trolling	Fishery7: Trawl (non-shrimp)	Fishery8: Shrimp trawls	FshryR1: recreational fishery	TOTAL
P1: large phytoplankton	Ruzicka et al. 2012	0	0	0	0	0	0	0	0	0	0
P2: small phytoplankton	Ruzicka et al. 2012	0	0	0	0	0	0	0	0	0	0
MZ: micro-zooplankton	Ruzicka et al. 2012	0	0	0	0	0	0	0	0	0	0
Z1ai: copepods (large >= 0.025mg C)	Ruzicka et al. 2012	0	0	0	0	0	0	0	0	0	0
Z1aii: copepods (small < 0.025mg C)	Ruzicka et al. 2012	0	0	0	0	0	0	0	0	0	0
Z1b: small invertebrate larvae	Ruzicka et al. 2012	0	0	0	0	0	0	0	0	0	0
Z1d: pteropods	Ruzicka et al. 2012	0	0	0	0	0	0	0	0	0	0
Z2a: pelagic amphipods	Ruzicka et al. 2012	0	0	0	0	0	0	0	0	0	0
Z2b: pelagic shrimp (Sergestidae Panaeidae)	Ruzicka et al. 2012	0	0	0	0	0	0	0	0	0	0
Z2c: other macro-zooplankton	Ruzicka et al. 2012	0	0	0	0	0	0	0	0	0	0
Z2g: small jellyfish (net-feeders)	Ruzicka et al. 2012	0	0	0	0	0	0	0	0	0	0
Z2e: small jellyfish (carnivores)	Ruzicka et al. 2012	0	0	0	0	0	0	0	0	0	0
Z2f: large jellyfish	Ruzicka et al. 2012	0	0	0	0	0	0	0	0	0	0
Z2g: pyrosomes	Ruzicka et al. 2012	0	0	0	0	0	0	0	0	0	0
Z3a: E. pacifica (adult & juveniles)	Ruzicka et al. 2012	0	0	0	0	0	0	0	0	0	0
Z3b: T. spinifera (adult & juveniles)	Ruzicka et al. 2012	0	0	0	0	0	0	0	0	0	0
Ca: small cephalopod aggregate	PACFIN 2014 - 2021	0	1.46641E-06	0	0.00525087	0	2.50202E-06	0.001379261	1.67429E-07	0	0.006634267
Cb: cephalopod humboldt	Ruzicka et al. 2012	0	0	0	0	0	0	0	0	0	0
PlnkF1a: smelt aggregate	PACFIN 2014 - 2021	0	3.73E-06	0	0.000681377	0	0	8.81E-11	0	6.94474E-06	0.00069205
PlnkF1b: shad	PACFIN 2014 - 2021	0	0	0	6.29E-05	0	0	0.002605231	0	0	0.002668096
PlnkF1c: sardine	PACFIN 2014 - 2021	0	1.99E-07	0	0.011084818	0	0	7.68E-07	0	1.12337E-06	0.011086908
PlnkF1d: herring	PACFIN 2014 - 2021	0	0	0	0.000604426	0	0	0.000250461	0	3.33763E-06	0.000858224
PlnkF1e: anchovy	PACFIN 2014 - 2021	0	0	0	0.000151022	0	0	0	0	0	0.000151022
PlnkF1f: saury	Ruzicka et al. 2012	0	0	0	0	0	0	0	0	0	0
PlnkF2a: coho yearling	Ruzicka et al. 2012	0	0	0	0	0	0	0	0	0	0
PlnkF2bi: Chinook yearling Sp	Ruzicka et al. 2012	0	0	0	0	0	0	0	0	0	0
PlnkF2bii: Chinook yearling Fa	Ruzicka et al. 2012	0	0	0	0	0	0	0	0	0	0
PlnkF2biii: Chinook subyearling Fa early	Ruzicka et al. 2012	0	0	0	0	0	0	0	0	0	0
PlnkF2biv: Chinook subyearling Fa late	Ruzicka et al. 2012	0	0	0	0	0	0	0	0	0	0
PlnkF2bv: other Chinook yearling	Ruzicka et al. 2012	0	0	0	0	0	0	0	0	0	0
PlnkF2bvi: other Chinook subyearling	Ruzicka et al. 2012	0	0	0	0	0	0	0	0	0	0
PlnkF2c: other juvenile salmon	Ruzicka et al. 2012	0	0	0	0	0	0	0	0	0	0
PlnkF3: mesopelagic fish aggregate	Ruzicka et al. 2012	0	0	0	0	0	0	0	0	0	0
PlnkF4: planktivorous rockfish	Ruzicka et al. 2012	0	0.00021328	0.000268462	1.11004E-05	1.07463E-05	1.45107E-05	0.003898132	3.36959E-05	0.000850609	0.005300537
PiscF1a: coho	PACFIN 2014 - 2021	0	1.88E-07	0	8.38E-05	0	7.68E-06	8.52E-09	0	0.017182587	0.017274265
PiscF1b: Chinook	PACFIN 2014 - 2021	0	2.90E-05	2.91E-07	0.003036946	3.31E-07	0.001979718	1.10E-05	0	0.005923433	0.010980655
PiscF1c: other salmon aggregate	PACFIN 2014 - 2021	0	0	0	0	0	0	0	0	8.60323E-07	8.60323E-07
PiscF2: shark aggregate	Ruzicka et al. 2012	0	1.92471E-06	6.95827E-05	4.58629E-05	1.19604E-05	2.40864E-07	9.23854E-06	2.91378E-07	0.001258572	0.001397673
PiscF3a: jack mackerel	PACFIN 2014 - 2021	0	8.41E-07	0	0.000404738	0	9.38E-07	0.001180612	0	2.4014E-06	0.00158953
PiscF3b: Pacific mackerel	PACFIN 2014 - 2021	0	9.52E-07	0	0.001047169	1.53E-09	1.72E-07	3.05E-05	0	6.90313E-06	0.001085675
PiscF4: piscivorous rockfish	Ruzicka et al. 2012	0	0.001062715	0.001330869	5.41018E-05	4.88998E-05	7.17006E-05	0.017946222	0.000137733	0.018869134	0.039521375
PiscF5: dogfish aggregate	Ruzicka et al. 2012	0	2.56146E-05	0.002250353	0.000232222	2.64223E-06	3.36881E-06	0.006338107	2.46116E-05	1.35654E-06	0.008878276
PiscF6: hake	PACFIN 2014 - 2021	0	3.90E-06	0	0	0	0	3.245375706	0	4.3636E-06	3.245383973
PiscF10: tuna aggregate	Ruzicka et al. 2012	0	0.001884107	0.000130089	0.002604527	0	0.030038532	0	0	0.011326954	0.045984209
PiscF7: sablefish	PACFIN 2014 - 2021	0	0.029806975	0	0	0.02034045	2.69E-05	0.02469232	0	0.000105863	0.074972505
PiscF8: Hexagrammidae (lingcod greenling)	PACFIN 2014 - 2021	0	0.003017572	5.36525E-06	6.40673E-07	0.000203097	0.000103569	0.006588241	0	0.004944956	0.014863441
PiscF9: flatfish (water-column feeders)	Ruzicka et al. 2012	0	0.000752286	0.007209447	0.003390655	0.004785379	0.000154547	0.060301292	0.000416247	0.010240698	0.087250551
BnthF1: skates & rays	Ruzicka et al. 2012	0	3.20664E-05	0.002763872	0.000291078	3.47448E-06	4.07632E-06	0.008307882	3.13366E-05	1.71427E-06	0.011435499
BnthF2: misc. small benthic fishes	Ruzicka et al. 2012	0	0.000187822	0.001599579	0.000711149	0.002420996	3.97326E-05	0.000604172	5.79025E-05	4.42529E-06	0.005625778
BnthF3: benthivorous rockfish	Ruzicka et al. 2012	0	0.000490189	0.000625319	2.00661E-05	2.20411E-05	2.65334E-05	0.006947925	3.25847E-05	0.001459282	0.009623941
BnthF4: Gadidae (cod haddock pollock)	PACFIN 2014 - 2021	0	0.000106261	0	0	0	5.89767E-07	0.004858085	0	0.0001875	0.005152435
BnthF5: flatfish (benthic feeders)	Ruzicka et al. 2012	0	1.35207E-05	3.31286E-05	6.49092E-06	7.78906E-06	8.51405E-06	0.059879326	0.000134324	4.13957E-07	0.060083507
BnthF6: flatfish (small)	Ruzicka et al. 2012	0	1.50945E-06	3.72986E-06	6.61849E-07	8.42504E-07	1.13181E-06	0.006292991	1.54931E-05	6.45449E-05	0.006380904
BnthF7: grenadier	Ruzicka et al. 2012	0	1.08772E-06	9.94439E-05	1.16957E-05	1.28655E-07	2.08365E-07	0.000320632	1.82545E-06	0	0.000435022
JuvF1: juvenile rockfish	Ruzicka et al. 2012	0	0	0	0	0	0	0	0	0	0
JuvF2: juvenile fish (other)	Ruzicka et al. 2012	0	0	0	0	0	0	0	0	0	0
JuvF3: juvenile fish (chondrichthys)	Ruzicka et al. 2012	0	0	0	0	0	0	0	0	0	0
DepB1: infauna	Ruzicka et al. 2012	0	0	0	0	0	0	0	0	0	0
DepB2a: Pandalus spp.	Ruzicka et al. 2012	0	3.21641E-06	0.002489792	0.013486406	0.007818282	0	0.001134331	0.380676419	0	0.405608446
DepB2b: other epibenthic shrimp (Caridea)	Ruzicka et al. 2012	0.00001	6.48615E-08	5.57795E-05	0.000272732	0.0001731	0	2.24192E-05	0.007886164	0	0.00842026
DepB3: mysids	Ruzicka et al. 2012	0	0	0	0	0	0	0	0	0	0
DepB4: echinoderms	Ruzicka et al. 2012	0.00001	5.11931E-06	0.013957822	0.001199008	4.32196E-06	6.49166E-06	0.000140483	5.4087E-05	0	0.015377332
DepB5: benthic amphipods isopods and cumaceans	Ruzicka et al. 2012	0	0	0	0	0	0	0	0	0	0
SspB2: bivalves	PACFIN 2014 - 2021	0.04065714	0	0.001380979	0	0	0	0	0	0.0001	0.042138119
SspB3: misc. epifauna (suspension feeders)	Ruzicka et al. 2012	0.00001	0	0	0	0	0	0	0	0	0.00001
CrnB1: Dungeness crab	Ruzicka et al. 2012	0.0001	5.3478E-07	3.6253E-05	2.3516E-05	0.072845311	9.43295E-06	3.0163E-06	2.70615E-06	0.005	0.07802077
CrnB2: Tanner crab	Ruzicka et al. 2012	0	0	0	0	0	0	0	0	0	0
CrnB3: misc. epifauna (carnivorous)	Ruzicka et al. 2012	0	0	0	0	0	0	0	0	4.28568E-07	4.28568E-07
SB1: sooty shearwaters	Ruzicka et al. 2012	0	0	0	0	0	0	0	0	0	0
SB2: common murre	Ruzicka et al. 2012	0	0	0	0	0	0	0	0	0	0
SB3: gulls & terns	Ruzicka et al. 2012	0	0	0	0	0	0	0	0	0	0
SB4: alcids	Ruzicka et al. 2012	0	0	0	0	0	0	0	0	0	0
SB5: large pelagic seabirds	Ruzicka et al. 2012	0	0	0	0	0	0	0	0	0	0
SB6: other pelagic seabirds	Ruzicka et al. 2012	0	0	0	0	0	0	0	0	0	0
SB7: coastal seabirds (divers)	Ruzicka et al. 2012	0	0	0	0	0	0	0	0	0	0
SB8: storm-petrels	Ruzicka et al. 2012	0	0	0	0	0	0	0	0	0	0
PlnkMM1: gray whales	Ruzicka et al. 2012	0	0	0	0	0	0	0	0	0	0
PlnkMM2: baleen whales	Ruzicka et al. 2012	0	0	0	0	0	0	0	0	0	0
PiscMM1: small pinnipeds	Ruzicka et al. 2012	0	0	0	0	0	0	0	0	0	0
PiscMM2a: sea lions	Ruzicka et al. 2012	0	0	0	0	0	0	0	0	0	0
PiscMM2b: N elephant seals	Ruzicka et al. 2012	0	0	0	0	0	0	0	0	0	0
PiscMM3: small toothed whales	Ruzicka et al. 2012	0	0	0	0	0	0	0	0	0	0
PiscMM4: large toothed whales	Ruzicka et al. 2012	0	0	0	0	0	0	0	0	0	0
PiscMM5a: other killer whales	Ruzicka et al. 2012	0	0	0	0	0	0	0	0	0	0
PiscMM5b: Southern resident killer whales	Ruzicka et al. 2012	0	0	0	0	0	0	0	0	0	0
Z1c: invertebrate eggs	Ruzicka et al. 2012	0	0	0	0	0	0	0	0	0	0
Z2d: fish eggs	Ruzicka et al. 2012	0	0	0	0	0	0	0	0	0	0
D1: pelagic detritus	Ruzicka et al. 2012	0	0	0	0	0	0	0	0	0	0
D2: fishery offal	Ruzicka et al. 2012	0	0	0	0	0	0	0	0	0	0
D3: benthic detritus	Ruzicka et al. 2012	0	0	0	0	0	0	0	0	0	0
