## Supplementary material for "An updated end-to-end ecosystem model of the Northern California Current reflecting ecosystem changes due to recent marine heat waves": Table S5

Group	Fishery1: dredge	Fishery2: Hook & line	Fishery3: Other gear	Fishery4: Net	Fishery5: pot & trap	Fishery6: Trolling	Fishery7: Trawl (non-shrimp)	Fishery8: Shrimp trawls	FshryR1: recreational fishery	TOTAL
P1: large phytoplankton	0	0	0	0	0	0	0	0	0	0
P2: small phytoplankton	0	0	0	0	0	0	0	0	0	0
MZ: micro-zooplankton	0	0	0	0	0	0	0	0	0	0
Z1ai: copepods (large >= 0.025mg C)	0	0	0	0	0	0	0	0	0	0
Z1aii: copepods (small < 0.025mg C)	0	0	0	0	0	0	0	0	0	0
Z1b: small invertebrate larvae	0	0	0	0	0	0	0	0	0	0
Z1d: pteropods	0	0	0	0	0	0	0	0	0	0
Z2a: pelagic amphipods	0	0	0	0	0	0	0	0	0	0
Z2b: pelagic shrimp (Sergestidae Panaeidae)	0	0	0	0	0	0	0	0	0	0
Z2c: other macro-zooplankton	0	0	0	0	0	0	0	0	0	0
Z2g: small jellyfish (net-feeders)	0	0	0	0	0	0	0	0	0	0
Z2e: small jellyfish (carnivores)	0	0	0	0	0	0	0	0	0	0
Z2f: large jellyfish	0	0	0	0	0	0	0	0	0	0
Z2g: pyrosomes	0	0	0	0	0	0	0	0	0	0
Z3a: E. pacifica (adult & juveniles)	0	0	0	0	0	0	0	0	0	0
Z3b: T. spinifera (adult & juveniles)	0	0	0	0	0	0	0	0	0	0
Ca: small cephalopod aggregate	0	0	0	0.000681499	0	0	0	0	0	0.000681499
Cb: cephalopod humboldt	0	0	0	0	0	0	0	0	0	0
PlnkF1a: smelt aggregate	0	0	0	0	0	0	0	0.000217106	0	0.000217106
PlnkF1b: shad	0	0	0	0	0	0	0	0	0	0
PlnkF1c: sardine	0	0	0	0.002731478	0	0	0	0	0	0.002731478
PlnkF1d: herring	0	0	0	0	0	0	0	0	0	0
PlnkF1e: anchovy	0	0	0	0.002731478	0	0	0	0	0	0.002731478
PlnkF1f: saury	0	0	0	0	0	0	0	0	0	0
PlnkF2a: coho yearling	0	0	0	0	0	0	0	0	0	0
PlnkF2bi: Chinook yearling Sp	0	0	0	0	0	0	0	0	0	0
PlnkF2bii: Chinook yearling Fa	0	0	0	0	0	0	0	0	0	0
PlnkF2biii: Chinook subyearling Fa early	0	0	0	0	0	0	0	0	0	0
PlnkF2biv: Chinook subyearling Fa late	0	0	0	0	0	0	0	0	0	0
PlnkF2bv: other Chinook yearling	0	0	0	0	0	0	0	0	0	0
PlnkF2bvi: other Chinook subyearling	0	0	0	0	0	0	0	0	0	0
PlnkF2c: other juvenile salmon	0	0	0	0	0	0	0	0	0	0
PlnkF3: mesopelagic fish aggregate	0	0	0	0	0	0	0	0	0	0
PlnkF4: planktivorous rockfish	0	9.77559E-05	0.000164512	0	0.001244401	5.45486E-05	0.004988819	0.000496199	0	0.007046236
PiscF1a: coho	0	0	0	0	0	0	0	0	0	0
PiscF1b: Chinook	0	0	0	0	0	0	0	0	0	0
PiscF1c: other salmon aggregate	0	0	0	0	0	0	0	0	0	0
PiscF2: shark aggregate	0	0	0	0	0	0	0	0	0	0
PiscF3a: jack mackerel	0	0	0	0.001461816	0	0	0	0	0	0.001461816
PiscF3b: Pacific mackerel	0	0	0	0.002627179	0	0	0	0	0	0.002627179
PiscF4: piscivorous rockfish	0	9.79061E-05	8.59496E-05	0	0.001284322	2.79912E-05	0.000180891	1.44462E-06	0	0.001678504
PiscF5: dogfish aggregate	0	0.000444409	0.00970881	0	0.003114601	0.003223674	0.012570037	9.07749E-05	0	0.029152307
PiscF6: hake	0	2.08612E-06	4.61158E-05	0	1.45792E-05	1.49348E-05	0.019376514	0.031778589	0	0.051232818
PiscF10: tuna aggregate	0	4.21123E-06	5.2017E-06	0	5.50703E-05	1.67623E-06	0.00114273	2.75088E-06	0	0.00121164
PiscF7: sablefish	0	0.00017722	0.00388942	0	0.001234009	0.001288031	0.002315434	1.63905E-05	0	0.008920504
PiscF8: Hexagrammidae (lingcod greenling)	0	4.34966E-05	0.000329259	0	0.000486599	0.000109798	0.000498098	8.54949E-06	0	0.0014758
PiscF9: flatfish (water-column feeders)	0	0.000510114	0.011228332	0	0.003774676	0.003676178	0.017248843	0.00043198	0	0.036870123
BnthF1: skates & rays	0	0.000217846	0.004875362	0	0.001537553	0.001600781	0.011576074	3.25746E-05	0	0.01984019
BnthF2: misc. small benthic fishes	0	8.08465E-05	0.00016949	0	0.001013505	5.57344E-05	0.0023817	1.11566E-05	0	0.003712432
BnthF3: benthivorous rockfish	0	0.000267008	0.001850403	0	0.003002059	0.000610135	0.007337258	0.000260531	0	0.013327395
BnthF4: Gadidae (cod haddock pollock)	0	1.315E-07	3.12468E-06	0	9.65348E-07	1.00282E-06	6.60968E-05	3.95143E-07	0	7.17163E-05
BnthF5: flatfish (benthic feeders)	0	1.62485E-05	0.000359799	0	0.000113895	0.000118148	0.011026542	0.000331608	0	0.011966241
BnthF6: flatfish (small)	0	3.68609E-08	9.01349E-07	0	2.78835E-07	2.87463E-07	0.003796765	0.002683285	0	0.006481554
BnthF7: grenadier	0	3.9523E-05	0.000877717	0	0.000277925	0.000287713	0.002745288	0	0	0.004228166
JuvF1: juvenile rockfish	0	0	0	0	0	0	0	0	0	0
JuvF2: juvenile fish (other)	0	0	0	0	0	0	0	0	0	0
JuvF3: juvenile fish (chondrichthys)	0	0	0	0	0	0	0	0	0	0
DepB1: infauna	0	0	0	0	0	0	0	0	0	0
DepB2a: Pandalus spp.	0	0	0	0	0	0	0	0.007126085	0	0.007126085
DepB2b: other epibenthic shrimp (Caridea)	0.00001	0	0	0	0	0	0	0	0	0.00001
DepB3: mysids	0	0	0	0	0	0	0	0	0	0
DepB4: echinoderms	0.00001	0	0	0	0	0	0	0	0	0.00001
DepB5: benthic amphipods isopods and cumaceans	0	0	0	0	0	0	0	0	0	0
SspB2: bivalves	0	0	0	0	0	0	0	0	0	0
SspB3: misc. epifauna (suspension feeders)	0.00001	0	0	0	0	0	0	0	0	0.00001
CrnB1: Dungeness crab	0.0001	1.28995E-05	4.40603E-05	0	0.000158127	1.43433E-05	0.003080399	7.51797E-06	0	0.003417347
CrnB2: Tanner crab	0	6.14237E-06	0.000134849	0	4.2885E-05	4.41414E-05	0.006552122	0	0	0.006780139
CrnB3: misc. epifauna (carnivorous)	0	0	0	0	0	0	0	0	0	0
SB1: sooty shearwaters	0	0	0	0	0	0	0	0	0	0
SB2: common murre	0	0	0	0	0	0	0	0	0	0
SB3: gulls & terns	0	0	0	0	0	0	0	0	0	0
SB4: alcids	0	0	0	0	0	0	0	0	0	0
SB5: large pelagic seabirds	0	0	0	0	0	0	0	0	0	0
SB6: other pelagic seabirds	0	0	0	0	0	0	0	0	0	0
SB7: coastal seabirds (divers)	0	0	0	0	0	0	0	0	0	0
SB8: storm-petrels	0	0	0	0	0	0	0	0	0	0
PlnkMM1: gray whales	0	0	0	0	0	0	0	0	0	0
PlnkMM2: baleen whales	0	0	0	0	0	0	0	0	0	0
PiscMM1: small pinnipeds	0	0	0	0	0	0	0	0	0	0
PiscMM2a: sea lions	0	0	0	0	0	0	0	0	0	0
PiscMM2b: N elephant seals	0	0	0	0	0	0	0	0	0	0
PiscMM3: small toothed whales	0	0	0	0	0	0	0	0	0	0
PiscMM4: large toothed whales	0	0	0	0	0	0	0	0	0	0
PiscMM5a: other killer whales	0	0	0	0	0	0	0	0	0	0
PiscMM5b: Southern resident killer whales	0	0	0	0	0	0	0	0	0	0
Z1c: invertebrate eggs	0	0	0	0	0	0	0	0	0	0
Z2d: fish eggs	0	0	0	0	0	0	0	0	0	0
D1: pelagic detritus	0	0	0	0	0	0	0	0	0	0
D2: fishery offal	0	0	0	0	0	0	0	0	0	0
D3: benthic detritus	0	0	0	0	0	0	0	0	0	0
Fishery1: dredge	0	0	0	0	0	0	0	0	0	0
Fishery2: Hook & line	0	0	0	0	0	0	0	0	0	0
Fishery3: Other gear	0	0	0	0	0	0	0	0	0	0
Fishery4: Net	0	0	0	0	0	0	0	0	0	0
Fishery5: pot & trap	0	0	0	0	0	0	0	0	0	0
Fishery6: Trolling	0	0	0	0	0	0	0	0	0	0
Fishery7: Trawl (non-shrimp)	0	0	0	0	0	0	0	0	0	0
Fishery8: Shrimp trawls	0	0	0	0	0	0	0	0	0	0
FshryR1: recreational fishery	0	0	0	0	0	0	0	0	0	0
