## Supplementary material for "An updated end-to-end ecosystem model of the Northern California Current reflecting ecosystem changes due to recent marine heat waves": Table S6

Name	Change
BnthF1: skates & rays	0.0137907987078087
BnthF2: misc. small benthic fishes	0.0143293601273722
BnthF3: benthivorous rockfish	0.00640247267910365
BnthF4: Gadidae (cod haddock pollock)	0.0151288445552784
BnthF5: flatfish (benthic feeders)	0.0131821776957552
BnthF6: flatfish (small)	0.0140473401048717
BnthF7: grenadier	0.0139399315676085
Ca: small cephalopod aggregate	0.0186910882604969
Cb: cephalopod humboldt	0.0232842653616954
CrnB1: Dungeness crab	0.0133645377840732
CrnB2: Tanner crab	0.0133260944672031
CrnB3: misc. epifauna (carnivorous)	0.0108730412535978
DepB1: infauna	-0.00679985632361857
DepB2a: Pandalus spp.	0.0112526330724818
DepB2b: other epibenthic shrimp (Caridea)	0.00975010833453704
DepB3: mysids	-0.0251186603381154
DepB4: echinoderms	0.00671346844489351
DepB5: benthic amphipods isopods and cumaceans	-0.0347780579475713
JuvF1: juvenile rockfish	0.0124456440245915
JuvF2: juvenile fish (other)	0.0113675867343395
JuvF3: juvenile fish (chondrichthys)	0.0161888898629496
MZ: micro-zooplankton	-0.0198811453268504
PiscF10: tuna aggregate	0.0227184716664517
PiscF1a: coho	0.0277522701765127
PiscF1b: Chinook	0.0274334820690796
PiscF1c: other salmon aggregate	0.0248098329713811
PiscF2: shark aggregate	0.0195788562774932
PiscF3a: jack mackerel	0.0149817913612684
PiscF3b: Pacific mackerel	0.0182404193525536
PiscF4: piscivorous rockfish	0.0127003591136023
PiscF5: dogfish aggregate	0.0172281467119082
PiscF6: hake	0.0169358855760338
PiscF7: sablefish	0.016267160132547
PiscF8: Hexagrammidae (lingcod greenling)	0.0177149134853061
PiscF9: flatfish (water-column feeders)	0.0176401793255798
PiscMM1: small pinnipeds	0.0105022109917878
PiscMM2a: sea lions	0.00570508656480362
PiscMM2b: N elephant seals	0.0100976570865636
PiscMM3: small toothed whales	0.0148852619953368
PiscMM4: large toothed whales	-0.00218063595273954
PiscMM5a: other killer whales	-0.0287582729278284
PiscMM5b: Southern resident killer whales	-0.01586255201681
PlnkF1a: smelt aggregate	0.0172906676503135
PlnkF1b: shad	0.0154294032023288
PlnkF1c: sardine	0.0147348951911219
PlnkF1d: herring	0.0147037307973665
PlnkF1e: anchovy	0.0141452405899896
PlnkF1f: saury	0.0178530178530181
PlnkF2a: coho yearling	0.0332165539464564
PlnkF2bi: Chinook yearling Sp	0.0313676286072773
PlnkF2bii: Chinook yearling Fa	0.0316883974253177
PlnkF2biii: Chinook subyearling Fa early	0.0286709677419354
PlnkF2biv: Chinook subyearling Fa late	0.0350726011461071
PlnkF2bv: other Chinook yearling	0.0293492695883133
PlnkF2bvi: other Chinook subyearling	0.0287828431679942
PlnkF2c: other juvenile salmon	0.0184329360505082
PlnkF3: mesopelagic fish aggregate	0.0180321755806521
PlnkF4: planktivorous rockfish	0.0110226760774892
PlnkMM1: gray whales	0.00433991999030181
PlnkMM2: baleen whales	-0.00377166156982678
SB1: sooty shearwaters	0.0140291702959654
SB2: common murre	0.019439926316408
SB3: gulls & terns	0.0109838380668446
SB4: alcids	0.0165473379541472
SB5: large pelagic seabirds	0.00818316165604238
SB6: other pelagic seabirds	0.0138493271780769
SB7: coastal seabirds (divers)	0.0195024783434476
SB8: storm-petrels	0.0126791455097197
SspB2: bivalves	0.00669506999391345
SspB3: misc. epifauna (suspension feeders)	-0.0140583554376658
Z1ai: copepods (large >= 0.025mg C)	-0.042308975642309
Z1aii: copepods (small < 0.025mg C)	-0.0332608695652172
Z1b: small invertebrate larvae	-0.0332841710846253
Z1d: pteropods	-0.0431810436421225
Z2a: pelagic amphipods	-0.0472206466250709
Z2b: pelagic shrimp (Sergestidae Panaeidae)	-0.00109583582386941
Z2c: other macro-zooplankton	-0.0345412882966986
Z2e: small jellyfish (carnivores)	-0.0341387373343727
Z2f: large jellyfish	-0.038882462852567
Z2g: pyrosomes	-0.0290207949460385
Z2g: small jellyfish (net-feeders)	-0.0312182154415164
Z3a: E. pacifica (adult & juveniles)	-0.0280044160809974
Z3b: T. spinifera (adult & juveniles)	-0.0292471312622447
